# Multi-omic integration with human DRG proteomics highlights TNFα signalling as a relevant sexually dimorphic pathway

**DOI:** 10.1101/2024.12.06.626968

**Authors:** Allison M Barry, Julia R Sondermann, Joseph B Lesnak, Feng Xian, Úrzula Franco-Enzástiga, Jayden A O’Brien, David Gomez-Varela, Morgan K Schackmuth, Stephanie Shiers, Theodore J Price, Manuela Schmidt

**Affiliations:** Department of Neuroscience and Center for Advanced Pain Studies, University of Texas at Dallas, Richardson, TX 75080, USA; Systems Biology of Pain, Division of Pharmacology & Toxicology, Department of Pharmaceutical Sciences, University of Vienna, Austria

## Abstract

The peripheral nervous system (PNS) plays a critical role in pathological conditions, including chronic pain disorders, that manifest differently in men and women. To investigate this sexual dimorphism at the molecular level, we integrated quantitative proteomic profiling of human dorsal root ganglia (hDRG) and peripheral nerve tissue into the expanding omics framework of the PNS. Using data-independent acquisition (DIA) mass spectrometry, we characterized a comprehensive proteomic profile, validating tissue-specific differences between the hDRG and peripheral nerve. Through multi-omic analyses and *in vitro* functional assays, we identified sex-specific molecular differences, with TNFα signalling emerging as a key sexually dimorphic pathway with higher prominence in males. Genetic evidence from genome-wide association studies (GWAS) further supports the functional relevance of TNFα signalling in the periphery, while clinical trial data and meta-analyses indicate a sex-dependent response to TNFα inhibitors. Collectively, these findings underscore a functionally sexual dimorphism in the PNS, with direct implications for sensory and pain-related clinical translation.
