## Supplementary material for "Multi-omic integration with human DRG proteomics highlights TNFα signalling as a relevant sexually dimorphic pathway": STable 9

### Sheet: in
Round	ROI	Mean	Median	Donor	Coordinate	Pair	Array	Sex
1	1	0	0	5	G1	Reference	A	F
1	2	0	0	5	G2	Reference	A	F
1	3	210.702	209	5	G3	B-Catenin	A	F
1	4	212.169	210	5	G4	B-Catenin	A	F
1	5	240.502	241	5	G9	PBS	A	F
1	6	240.6	241	5	G10	PBS	A	F
1	7	235.316	236	5	F3	STAT2	A	F
1	8	233.978	235	5	F4	STAT2	A	F
1	9	233.502	233	5	F5	STAT5a/b	A	F
1	10	234.24	235	5	F6	STAT5a/b	A	F
1	11	234.667	235	5	F7	WNK1	A	F
1	12	233.404	233	5	F8	WNK1	A	F
1	13	234.836	236	5	F9	Yes	A	F
1	14	234.289	235	5	F10	Yes	A	F
1	15	235.378	236	5	E3	p38a	A	F
1	16	235.511	236	5	E4	p38a	A	F
1	17	233.196	233	5	E5	PDGF RB	A	F
1	18	233.876	235	5	E6	PDGF RB	A	F
1	19	235.573	236	5	E7	PLC-y1	A	F
1	20	233.04	233	5	E8	PLC-y1	A	F
1	21	237.92	238	5	E9	Src	A	F
1	22	237.662	238	5	E10	Src	A	F
1	23	237.613	238	5	D10	MKS1/2	A	F
1	24	238.333	238	5	D9	MKS1/2	A	F
1	25	236.978	236	5	D8	Lyn	A	F
1	26	237.849	238	5	D7	Lyn	A	F
1	27	237.862	238	5	D6	Lck	A	F
1	28	237.342	238	5	D5	Lck	A	F
1	29	236.342	236	5	D4	JNK 1/2/3	A	F
1	30	238.196	239	5	D3	JNK 1/2/3	A	F
1	31	235.173	236	5	C3	Fgr	A	F
1	32	235.956	236	5	C4	Fgr	A	F
1	33	228.822	228	5	C5	GSK-3a/B	A	F
1	34	230.031	230	5	C6	GSK-3a/B	A	F
1	35	238.662	239	5	C7	GSK-3B	A	F
1	36	239.253	239	5	C8	GSK-3B	A	F
1	37	239.071	239	5	C9	HSP27	A	F
1	38	239.88	239	5	C10	HSP27	A	F
1	39	235.844	235	5	B3	CREB	A	F
1	40	235.884	236	5	B4	CREB	A	F
1	41	238.547	239	5	B5	EGF R	A	F
1	42	238.724	239	5	B6	EGF R	A	F
1	43	234.769	235	5	B7	eNOS	A	F
1	44	235.267	235	5	B8	eNOS	A	F
1	45	236.164	236	5	B9	ERK1/2	A	F
1	46	233.684	233	5	B10	ERK1/2	A	F
1	47	0.431	0	5	A1	Reference	A	F
1	48	1.453	0	5	A2	Reference	A	F
1	49	0	0	4	G1	Reference	A	M
1	50	0	0	4	G2	Reference	A	M
1	51	34.756	0	4	G3	B-Catenin	A	M
1	52	36.604	0	4	G4	B-Catenin	A	M
1	53	241.071	241	4	G9	PBS	A	M
1	54	240.009	239	4	G10	PBS	A	M
1	55	236.267	236	4	F3	STAT2	A	M
1	56	236.111	235	4	F4	STAT2	A	M
1	57	227.942	228	4	F5	STAT5a/b	A	M
1	58	229.622	230	4	F6	STAT5a/b	A	M
1	59	229.804	233	4	F7	WNK1	A	M
1	60	231	231	4	F8	WNK1	A	M
1	61	237.107	238	4	F9	Yes	A	M
1	62	237.858	238	4	F10	Yes	A	M
1	63	238.071	238	4	E3	p38a	A	M
1	64	238.409	239	4	E4	p38a	A	M
1	65	237.142	236	4	E5	PDGF RB	A	M
1	66	236.884	236	4	E6	PDGF RB	A	M
1	67	235.027	235	4	E7	PLC-y1	A	M
1	68	235.409	236	4	E8	PLC-y1	A	M
1	69	237.551	238	4	E9	Src	A	M
1	70	236.027	236	4	E10	Src	A	M
1	71	237.036	238	4	D3	JNK 1/2/3	A	M
1	72	237.262	238	4	D4	JNK 1/2/3	A	M
1	73	239.942	239	4	D5	Lck	A	M
1	74	238.347	238	4	D6	Lck	A	M
1	75	236.938	236	4	D7	Lyn	A	M
1	76	238.107	238	4	D8	Lyn	A	M
1	77	237.733	238	4	D9	MKS1/2	A	M
1	78	237.702	238	4	D10	MKS1/2	A	M
1	79	238.12	238	4	C3	Fgr	A	M
1	80	238.511	238	4	C4	Fgr	A	M
1	81	225.049	225	4	C5	GSK-3a/B	A	M
1	82	224.249	225	4	C6	GSK-3a/B	A	M
1	83	234.333	235	4	C7	GSK-3B	A	M
1	84	232.791	235	4	C8	GSK-3B	A	M
1	85	229.489	231	4	C9	HSP27	A	M
1	86	227.058	230	4	C10	HSP27	A	M
1	87	238.867	239	4	B3	CREB	A	M
1	88	240.191	239	4	B4	CREB	A	M
1	89	241.391	241	4	B5	EGF R	A	M
1	90	240.031	239	4	B6	EGF R	A	M
1	91	235.631	236	4	B7	eNOS	A	M
1	92	234.324	235	4	B8	eNOS	A	M
1	93	217.653	220	4	B9	ERK1/2	A	M
1	94	215.951	220	4	B10	ERK1/2	A	M
1	95	0	0	4	A1	Reference	A	M
1	96	0	0	4	A2	Reference	A	M
1	97	0	0	3	G1	Reference	A	F
1	98	0	0	3	G2	Reference	A	F
1	99	31.809	0	3	G3	B-Catenin	A	F
1	100	53.022	25	3	G4	B-Catenin	A	F
1	101	240.151	239	3	G9	PBS	A	F
1	102	239.867	239	3	G10	PBS	A	F
1	103	233.76	233	3	F3	STAT2	A	F
1	104	232.427	233	3	F4	STAT2	A	F
1	105	227.302	227	3	F5	STAT5a/b	A	F
1	106	228.511	228	3	F6	STAT5a/b	A	F
1	107	223.964	225	3	F7	WNK1	A	F
1	108	229.64	230	3	F8	WNK1	A	F
1	109	233.751	235	3	F9	Yes	A	F
1	110	232.751	233	3	F10	Yes	A	F
1	111	235.324	235	3	E3	p38a	A	F
1	112	233.6	233	3	E4	p38a	A	F
1	113	234.507	235	3	E5	PDGF RB	A	F
1	114	231.978	233	3	E6	PDGF RB	A	F
1	115	233.56	233	3	E7	PLC-y1	A	F
1	116	232.009	233	3	E8	PLC-y1	A	F
1	117	235.231	235	3	E9	Src	A	F
1	118	235.258	235	3	E10	Src	A	F
1	119	236.182	236	3	D3	JNK 1/2/3	A	F
1	120	235.511	235	3	D4	JNK 1/2/3	A	F
1	121	237.156	238	3	D5	Lck	A	F
1	122	236.373	236	3	D6	Lck	A	F
1	123	235.707	236	3	D7	Lyn	A	F
1	124	234.618	235	3	D8	Lyn	A	F
1	125	236.187	236	3	D9	MKS1/2	A	F
1	126	235.671	236	3	D10	MKS1/2	A	F
1	127	235.982	236	3	C3	Fgr	A	F
1	128	235.911	236	3	C4	Fgr	A	F
1	129	223.627	222	3	C5	GSK-3a/B	A	F
1	130	223.129	222	3	C6	GSK-3a/B	A	F
1	131	230.138	231	3	C7	GSK-3B	A	F
1	132	228.062	228	3	C8	GSK-3B	A	F
1	133	236.378	236	3	C9	HSP27	A	F
1	134	235.413	236	3	C10	HSP27	A	F
1	135	237.151	238	3	B3	CREB	A	F
1	136	236.609	236	3	B4	CREB	A	F
1	137	237.373	236	3	B5	EGF R	A	F
1	138	238.818	239	3	B6	EGF R	A	F
1	139	233.938	235	3	B7	eNOS	A	F
1	140	233.08	233	3	B8	eNOS	A	F
1	141	231.618	231	3	B9	ERK1/2	A	F
1	142	231.293	231	3	B10	ERK1/2	A	F
1	143	0	0	3	A1	Reference	A	F
1	144	0	0	3	A2	Reference	A	F
1	145	0	0	1	G1	Reference	A	M
1	146	0	0	1	G2	Reference	A	M
1	147	30.982	0	1	G3	B-Catenin	A	M
1	148	32.88	0	1	G4	B-Catenin	A	M
1	149	239.751	239	1	G9	PBS	A	M
1	150	241.342	241	1	G10	PBS	A	M
1	151	233.827	235	1	F3	STAT2	A	M
1	152	233.062	235	1	F4	STAT2	A	M
1	153	227.964	228	1	F5	STAT5a/b	A	M
1	154	228.738	228	1	F6	STAT5a/b	A	M
1	155	232.102	231	1	F7	WNK1	A	M
1	156	232.573	231	1	F8	WNK1	A	M
1	157	236.84	236	1	F9	Yes	A	M
1	158	236.711	236	1	F10	Yes	A	M
1	159	237.102	238	1	E3	p38a	A	M
1	160	237.356	238	1	E4	p38a	A	M
1	161	236.093	236	1	E5	PDGF RB	A	M
1	162	234.631	235	1	E6	PDGF RB	A	M
1	163	232.253	233	1	E7	PLC-y1	A	M
1	164	232.396	233	1	E8	PLC-y1	A	M
1	165	234.884	235	1	E9	Src	A	M
1	166	234.48	235	1	E10	Src	A	M
1	167	236.613	236	1	D3	JNK 1/2/3	A	M
1	168	236.262	236	1	D4	JNK 1/2/3	A	M
1	169	237.724	238	1	D5	Lck	A	M
1	170	238.36	238	1	D6	Lck	A	M
1	171	234.596	235	1	D7	Lyn	A	M
1	172	234.604	235	1	D8	Lyn	A	M
1	173	237.293	238	1	D9	MKS1/2	A	M
1	174	237.587	238	1	D10	MKS1/2	A	M
1	175	233.582	233	1	C3	Fgr	A	M
1	176	236.609	236	1	C4	Fgr	A	M
1	177	233.324	233	1	C5	GSK-3a/B	A	M
1	178	233.6	233	1	C6	GSK-3a/B	A	M
1	179	238.693	238	1	C7	GSK-3B	A	M
1	180	238.218	238	1	C8	GSK-3B	A	M
1	181	239.458	239	1	C9	HSP27	A	M
1	182	238.52	239	1	C10	HSP27	A	M
1	183	237.596	238	1	B3	CREB	A	M
1	184	236.707	236	1	B4	CREB	A	M
1	185	237.702	238	1	B5	EGF R	A	M
1	186	238.693	239	1	B6	EGF R	A	M
1	187	236.898	238	1	B7	eNOS	A	M
1	188	235.116	236	1	B8	eNOS	A	M
1	189	237.124	238	1	B9	ERK1/2	A	M
1	190	236.342	236	1	B10	ERK1/2	A	M
1	191	0	0	1	A1	Reference	A	M
1	192	0	0	1	A2	Reference	A	M
1	1	0	0	4	A18	Reference	B	M
1	2	0	0	4	A17	Reference	B	M
1	3	236.564	236	4	A14	Akt 1/2/3, S473	B	M
1	4	236.111	236	4	A13	Akt 1/2/3, S473	B	M
1	5	235.178	235	4	A12	Akt 1/2/3, T308	B	M
1	6	235.24	236	4	A11	Akt 1/2/3, T308	B	M
1	7	236.822	236	4	B14	c-Jun	B	M
1	8	236.4	236	4	B13	c-Jun	B	M
1	9	234.951	235	4	B12	Chk-2	B	M
1	10	234.827	235	4	B11	Chk-2	B	M
1	11	236.578	236	4	C16	p53, S392	B	M
1	12	235.911	235	4	C15	p53, S392	B	M
1	13	236.844	236	4	C14	p53, S46	B	M
1	14	235.298	235	4	C13	p53, S46	B	M
1	15	237.453	238	4	C12	p53, S15	B	M
1	16	237.329	238	4	C11	p53, S15	B	M
1	17	236.018	236	4	D16	PRAS40	B	M
1	18	236.378	236	4	D15	PRAS40	B	M
1	19	237.462	238	4	D14	p70 S6, T421/S424	B	M
1	20	237.533	238	4	D13	p70 S6, T421/S424	B	M
1	21	236.498	236	4	D12	p70 S6, T389	B	M
1	22	236.427	236	4	D11	p70 S6, T389	B	M
1	23	234.484	235	4	E16	RSK1/2/3	B	M
1	24	233.467	233	4	E15	RSK1/2/3	B	M
1	25	199.124	196	4	E14	RSK1/2	B	M
1	26	201.342	199	4	E13	RSK1/2	B	M
1	27	235.898	236	4	E12	PYK2	B	M
1	28	238.04	238	4	E11	PYK2	B	M
1	29	191.84	194	4	F16	STAT3, S727	B	M
1	30	187.267	189	4	F15	STAT3, S727	B	M
1	31	232.156	233	4	F14	STAT3, Y705	B	M
1	32	231.471	233	4	F13	STAT3, Y705	B	M
1	33	237.351	238	4	F12	STAT1	B	M
1	34	237.689	238	4	F11	STAT1	B	M
1	35	239.164	239	4	G18	PBS	B	M
1	36	238.942	239	4	G17	PBS	B	M
1	37	235.791	236	4	G14	HSP60	B	M
1	38	236.396	236	4	G13	HSP60	B	M
1	39	236.987	238	4	G12	STAT6	B	M
1	40	236.547	236	4	G11	STAT6	B	M
1	41	0	0	3	A18	Reference	B	F
1	42	0	0	3	A17	Reference	B	F
1	43	236.742	236	3	A14	Akt 1/2/3, S473	B	F
1	44	236.862	236	3	A13	Akt 1/2/3, S473	B	F
1	45	237.582	238	3	A12	Akt 1/2/3, T308	B	F
1	46	237.649	238	3	A11	Akt 1/2/3, T308	B	F
1	47	237.111	238	3	B14	c-Jun	B	F
1	48	236.062	236	3	B13	c-Jun	B	F
1	49	235.067	235	3	B12	Chk-2	B	F
1	50	235.924	236	3	B11	Chk-2	B	F
1	51	236.187	236	3	C16	p53, S392	B	F
1	52	235.467	236	3	C15	p53, S392	B	F
1	53	236.413	236	3	C14	p53, S46	B	F
1	54	236.098	236	3	C13	p53, S46	B	F
1	55	236.227	236	3	C12	p53, S15	B	F
1	56	236.569	236	3	C11	p53, S15	B	F
1	57	236.538	236	3	D16	PRAS40	B	F
1	58	235.569	236	3	D15	PRAS40	B	F
1	59	239.022	239	3	D14	p70 S6, T421/S424	B	F
1	60	237.533	238	3	D13	p70 S6, T421/S424	B	F
1	61	237.431	238	3	D12	p70 S6, T389	B	F
1	62	237.747	238	3	D11	p70 S6, T389	B	F
1	63	234.72	235	3	E16	RSK1/2/3	B	F
1	64	235.16	235	3	E15	RSK1/2/3	B	F
1	65	207.267	210	3	E14	RSK1/2	B	F
1	66	200.791	204	3	E13	RSK1/2	B	F
1	67	236.342	236	3	E12	PYK2	B	F
1	68	237.04	236	3	E11	PYK2	B	F
1	69	220.964	222	3	F16	STAT3, S727	B	F
1	70	220.911	222	3	F15	STAT3, S727	B	F
1	71	235.249	236	3	F14	STAT3, Y705	B	F
1	72	236.138	236	3	F13	STAT3, Y705	B	F
1	73	237.636	238	3	F12	STAT1	B	F
1	74	239.418	239	3	F11	STAT1	B	F
1	75	240.511	241	3	G18	PBS	B	F
1	76	239.729	239	3	G17	PBS	B	F
1	77	237.378	238	3	G14	HSP60	B	F
1	78	236.48	236	3	G13	HSP60	B	F
1	79	237.36	238	3	G12	STAT6	B	F
1	80	238.138	238	3	G11	STAT6	B	F
1	81	0	0	1	A18	Reference	B	M
1	82	0	0	1	A17	Reference	B	M
1	83	236.804	236	1	A14	Akt 1/2/3, S473	B	M
1	84	237.12	236	1	A13	Akt 1/2/3, S473	B	M
1	85	237.867	238	1	A12	Akt 1/2/3, T308	B	M
1	86	237.147	236	1	A11	Akt 1/2/3, T308	B	M
1	87	237.382	238	1	B14	c-Jun	B	M
1	88	238.467	238	1	B13	c-Jun	B	M
1	89	237	238	1	B12	Chk-2	B	M
1	90	238.133	238	1	B11	Chk-2	B	M
1	91	237.267	236	1	C16	p53, S392	B	M
1	92	236.987	236	1	C15	p53, S392	B	M
1	93	236.796	236	1	C14	p53, S46	B	M
1	94	236.333	236	1	C13	p53, S46	B	M
1	95	237.72	238	1	C12	p53, S15	B	M
1	96	237.427	238	1	C11	p53, S15	B	M
1	97	236.493	236	1	D16	PRAS40	B	M
1	98	237.649	238	1	D15	PRAS40	B	M
1	99	238.756	239	1	D14	p70 S6, T421/S424	B	M
1	100	238.609	239	1	D13	p70 S6, T421/S424	B	M
1	101	236.067	236	1	D12	p70 S6, T389	B	M
1	102	236.533	236	1	D11	p70 S6, T389	B	M
1	103	235.502	235	1	E16	RSK1/2/3	B	M
1	104	236.093	236	1	E15	RSK1/2/3	B	M
1	105	216.222	214	1	E14	RSK1/2	B	M
1	106	214.289	214	1	E13	RSK1/2	B	M
1	107	238.262	238	1	E12	PYK2	B	M
1	108	237.587	238	1	E11	PYK2	B	M
1	109	230.564	231	1	F16	STAT3, S727	B	M
1	110	232.631	233	1	F15	STAT3, S727	B	M
1	111	237.227	238	1	F14	STAT3, Y705	B	M
1	112	237.72	238	1	F13	STAT3, Y705	B	M
1	113	239.809	239	1	F12	STAT1	B	M
1	114	239.311	239	1	F11	STAT1	B	M
1	115	239.96	239	1	G18	PBS	B	M
1	116	240.484	241	1	G17	PBS	B	M
1	117	237.733	238	1	G14	HSP60	B	M
1	118	238.698	239	1	G13	HSP60	B	M
1	119	239.156	239	1	G12	STAT6	B	M
1	120	239.009	239	1	G11	STAT6	B	M
2	1	0	0	2	G1	Reference	A	F
2	2	0	0	2	G2	Reference	A	F
2	3	119.048	112	2	G3	B-Catenin	A	F
2	4	117.981	112	2	G4	B-Catenin	A	F
2	5	203.019	203	2	G9	PBS	A	F
2	6	203.495	204	2	G10	PBS	A	F
2	7	199.639	200	2	F3	STAT2	A	F
2	8	199.163	199	2	F4	STAT2	A	F
2	9	196.385	197	2	F5	STAT5a/b	A	F
2	10	194.591	195	2	F6	STAT5a/b	A	F
2	11	196.096	197	2	F7	WNK1	A	F
2	12	196.514	197	2	F8	WNK1	A	F
2	13	200.183	200	2	F9	Yes	A	F
2	14	199.529	200	2	F10	Yes	A	F
2	15	200.755	201	2	E3	p38a	A	F
2	16	200.476	201	2	E4	p38a	A	F
2	17	202.106	202	2	E5	PDGF RB	A	F
2	18	201.139	201	2	E6	PDGF RB	A	F
2	19	200.038	200	2	E7	PLC-y1	A	F
2	20	199.649	199	2	E8	PLC-y1	A	F
2	21	200.091	200	2	E9	Src	A	F
2	22	200.899	201	2	E10	Src	A	F
2	23	199.952	200	2	D3	JNK 1/2/3	A	F
2	24	200.942	201	2	D4	JNK 1/2/3	A	F
2	25	201.913	202	2	D5	Lck	A	F
2	26	202.178	202	2	D6	Lck	A	F
2	27	200.144	200	2	D7	Lyn	A	F
2	28	200.346	200	2	D8	Lyn	A	F
2	29	202.159	202	2	D9	MKS1/2	A	F
2	30	202.043	202	2	D10	MKS1/2	A	F
2	31	201.837	202	2	C3	Fgr	A	F
2	32	200.01	200	2	C4	Fgr	A	F
2	33	197.514	198	2	C5	GSK-3a/B	A	F
2	34	196.942	197	2	C6	GSK-3a/B	A	F
2	35	203.005	203	2	C7	GSK-3B	A	F
2	36	202.688	203	2	C8	GSK-3B	A	F
2	37	202.817	203	2	C9	HSP27	A	F
2	38	203.13	203	2	C10	HSP27	A	F
2	39	199.731	200	2	B3	CREB	A	F
2	40	200	200	2	B4	CREB	A	F
2	41	202.322	202	2	B5	EGF R	A	F
2	42	200.716	202	2	B6	EGF R	A	F
2	43	197.173	197	2	B7	eNOS	A	F
2	44	196.611	197	2	B8	eNOS	A	F
2	45	198.769	199	2	B9	ERK1/2	A	F
2	46	199.365	199	2	B10	ERK1/2	A	F
2	47	0	0	2	A1	Reference	A	F
2	48	0	0	2	A2	Reference	A	F
2	49	0	0	6	G1	Reference	A	M
2	50	0	0	6	G2	Reference	A	M
2	51	15.986	0	6	G3	B-Catenin	A	M
2	52	15.231	0	6	G4	B-Catenin	A	M
2	53	204.212	204	6	G9	PBS	A	M
2	54	203.615	204	6	G10	PBS	A	M
2	55	199.062	199	6	F3	STAT2	A	M
2	56	199.168	199	6	F4	STAT2	A	M
2	57	191.043	192	6	F5	STAT5a/b	A	M
2	58	191.755	192	6	F6	STAT5a/b	A	M
2	59	196.062	197	6	F7	WNK1	A	M
2	60	195.745	197	6	F8	WNK1	A	M
2	61	200.909	201	6	F9	Yes	A	M
2	62	201.043	201	6	F10	Yes	A	M
2	63	199.736	200	6	E3	p38a	A	M
2	64	200.385	200	6	E4	p38a	A	M
2	65	202.13	202	6	E5	PDGF RB	A	M
2	66	201.894	202	6	E6	PDGF RB	A	M
2	67	199.553	199	6	E7	PLC-y1	A	M
2	68	198.971	199	6	E8	PLC-y1	A	M
2	69	197.957	199	6	E9	Src	A	M
2	70	199.293	199	6	E10	Src	A	M
2	71	200.279	200	6	D3	JNK 1/2/3	A	M
2	72	200.077	200	6	D4	JNK 1/2/3	A	M
2	73	202.231	202	6	D5	Lck	A	M
2	74	201.327	201	6	D6	Lck	A	M
2	75	200.12	200	6	D7	Lyn	A	M
2	76	200.173	200	6	D8	Lyn	A	M
2	77	200.938	201	6	D9	MKS1/2	A	M
2	78	201.26	201	6	D10	MKS1/2	A	M
2	79	201.803	202	6	C3	Fgr	A	M
2	80	201.284	201	6	C4	Fgr	A	M
2	81	173.707	174	6	C5	GSK-3a/B	A	M
2	82	171.423	173	6	C6	GSK-3a/B	A	M
2	83	182.466	184	6	C7	GSK-3B	A	M
2	84	180.962	184	6	C8	GSK-3B	A	M
2	85	200.019	200	6	C9	HSP27	A	M
2	86	200.673	200	6	C10	HSP27	A	M
2	87	200.812	200	6	B3	CREB	A	M
2	88	201.365	201	6	B4	CREB	A	M
2	89	201.365	202	6	B5	EGF R	A	M
2	90	202.293	202	6	B6	EGF R	A	M
2	91	196.76	197	6	B7	eNOS	A	M
2	92	196.673	197	6	B8	eNOS	A	M
2	93	196.048	196	6	B9	ERK1/2	A	M
2	94	196.269	196	6	B10	ERK1/2	A	M
2	95	0	0	6	A1	Reference	A	M
2	96	0	0	6	A2	Reference	A	M
2	97	0	0	7	G1	Reference	A	F
2	98	0	0	7	G2	Reference	A	F
2	99	39.365	12	7	G3	B-Catenin	A	F
2	100	38.74	5	7	G4	B-Catenin	A	F
2	101	203.317	203	7	G9	PBS	A	F
2	102	203.846	204	7	G10	PBS	A	F
2	103	200.293	200	7	F3	STAT2	A	F
2	104	200.452	200	7	F4	STAT2	A	F
2	105	197.236	197	7	F5	STAT5a/b	A	F
2	106	197.038	197	7	F6	STAT5a/b	A	F
2	107	199.375	199	7	F7	WNK1	A	F
2	108	198.769	199	7	F8	WNK1	A	F
2	109	201.447	201	7	F9	Yes	A	F
2	110	200.928	201	7	F10	Yes	A	F
2	111	200.702	200	7	E3	p38a	A	F
2	112	200.899	201	7	E4	p38a	A	F
2	113	202.13	202	7	E5	PDGF RB	A	F
2	114	201.317	201	7	E6	PDGF RB	A	F
2	115	200.043	200	7	E7	PLC-y1	A	F
2	116	199.875	200	7	E8	PLC-y1	A	F
2	117	199.755	200	7	E9	Src	A	F
2	118	198.346	199	7	E10	Src	A	F
2	119	200.091	200	7	D3	JNK 1/2/3	A	F
2	120	200.029	200	7	D4	JNK 1/2/3	A	F
2	121	201.894	202	7	D5	Lck	A	F
2	122	202.183	202	7	D6	Lck	A	F
2	123	200.077	200	7	D7	Lyn	A	F
2	124	199.462	199	7	D8	Lyn	A	F
2	125	202.332	202	7	D9	MKS1/2	A	F
2	126	202.024	202	7	D10	MKS1/2	A	F
2	127	201.438	201	7	C3	Fgr	A	F
2	128	201.793	202	7	C4	Fgr	A	F
2	129	191.99	191	7	C5	GSK-3a/B	A	F
2	130	191.019	190	7	C6	GSK-3a/B	A	F
2	131	196.288	197	7	C7	GSK-3B	A	F
2	132	196.37	197	7	C8	GSK-3B	A	F
2	133	202.966	203	7	C9	HSP27	A	F
2	134	202.606	202	7	C10	HSP27	A	F
2	135	200.462	201	7	B3	CREB	A	F
2	136	201.808	202	7	B4	CREB	A	F
2	137	202.077	202	7	B5	EGF R	A	F
2	138	202.418	203	7	B6	EGF R	A	F
2	139	197.962	198	7	B7	eNOS	A	F
2	140	196.087	197	7	B8	eNOS	A	F
2	141	200.495	200	7	B9	ERK1/2	A	F
2	142	200.053	200	7	B10	ERK1/2	A	F
2	143	0	0	7	A1	Reference	A	F
2	144	0	0	7	A2	Reference	A	F
2	145	0	0	8	G1	Reference	A	M
2	146	0	0	8	G2	Reference	A	M
2	147	14.986	0	8	G3	B-Catenin	A	M
2	148	12.726	0	8	G4	B-Catenin	A	M
2	149	203.534	204	8	G9	PBS	A	M
2	150	203.688	204	8	G10	PBS	A	M
2	151	200.178	200	8	F3	STAT2	A	M
2	152	200.702	201	8	F4	STAT2	A	M
2	153	195.663	196	8	F5	STAT5a/b	A	M
2	154	195.875	196	8	F6	STAT5a/b	A	M
2	155	199.553	199	8	F7	WNK1	A	M
2	156	200.173	200	8	F8	WNK1	A	M
2	157	200.663	201	8	F9	Yes	A	M
2	158	201.327	201	8	F10	Yes	A	M
2	159	200.764	201	8	E3	p38a	A	M
2	160	200.413	200	8	E4	p38a	A	M
2	161	201.572	201	8	E5	PDGF RB	A	M
2	162	201.981	202	8	E6	PDGF RB	A	M
2	163	199.851	200	8	E7	PLC-y1	A	M
2	164	198.952	199	8	E8	PLC-y1	A	M
2	165	199.611	200	8	E9	Src	A	M
2	166	199.678	199	8	E10	Src	A	M
2	167	200.284	200	8	D3	JNK 1/2/3	A	M
2	168	201.183	201	8	D4	JNK 1/2/3	A	M
2	169	201.543	202	8	D5	Lck	A	M
2	170	202.812	203	8	D6	Lck	A	M
2	171	200.317	200	8	D7	Lyn	A	M
2	172	200.062	200	8	D8	Lyn	A	M
2	173	201.096	201	8	D9	MKS1/2	A	M
2	174	201.798	202	8	D10	MKS1/2	A	M
2	175	201.995	202	8	C3	Fgr	A	M
2	176	201.933	202	8	C4	Fgr	A	M
2	177	193.062	194	8	C5	GSK-3a/B	A	M
2	178	192.337	193	8	C6	GSK-3a/B	A	M
2	179	197.596	199	8	C7	GSK-3B	A	M
2	180	197.625	198	8	C8	GSK-3B	A	M
2	181	202.163	202	8	C9	HSP27	A	M
2	182	201.851	202	8	C10	HSP27	A	M
2	183	200.505	200	8	B3	CREB	A	M
2	184	200.947	201	8	B4	CREB	A	M
2	185	201.024	202	8	B5	EGF R	A	M
2	186	201.894	202	8	B6	EGF R	A	M
2	187	199.409	199	8	B7	eNOS	A	M
2	188	197.034	197	8	B8	eNOS	A	M
2	189	199.351	199	8	B9	ERK1/2	A	M
2	190	199.014	199	8	B10	ERK1/2	A	M
2	191	0	0	8	A1	Reference	A	M
2	192	0	0	8	A2	Reference	A	M
2	193	0	0	2	A18	Reference	B	F
2	194	0	0	2	A17	Reference	B	F
2	195	202.938	203	2	A14	Akt 1/2/3, S473	B	F
2	196	202.952	203	2	A13	Akt 1/2/3, S473	B	F
2	197	203.312	204	2	A12	Akt 1/2/3, T308	B	F
2	198	203.601	204	2	A11	Akt 1/2/3, T308	B	F
2	199	203.356	203	2	B14	c-Jun	B	F
2	200	203.481	204	2	B13	c-Jun	B	F
2	201	203.188	203	2	B12	Chk-2	B	F
2	202	203.399	204	2	B11	Chk-2	B	F
2	203	203.279	203	2	C16	p53, S392	B	F
2	204	202.745	203	2	C15	p53, S392	B	F
2	205	202.913	203	2	C14	p53, S46	B	F
2	206	203.481	203	2	C13	p53, S46	B	F
2	207	202.423	203	2	C12	p53, S15	B	F
2	208	202.462	203	2	C11	p53, S15	B	F
2	209	201.875	202	2	D16	PRAS40	B	F
2	210	202.582	203	2	D15	PRAS40	B	F
2	211	204.082	204	2	D14	p70 S6, T421/S424	B	F
2	212	203.298	203	2	D13	p70 S6, T421/S424	B	F
2	213	203.442	203	2	D12	p70 S6, T389	B	F
2	214	203.957	204	2	D11	p70 S6, T389	B	F
2	215	202.635	203	2	E16	RSK1/2/3	B	F
2	216	202.957	203	2	E15	RSK1/2/3	B	F
2	217	199.683	200	2	E14	RSK1/2	B	F
2	218	199.303	199	2	E13	RSK1/2	B	F
2	219	202.389	203	2	E12	PYK2	B	F
2	220	202.543	202	2	E11	PYK2	B	F
2	221	198.457	199	2	F16	STAT3, S727	B	F
2	222	197.933	198	2	F15	STAT3, S727	B	F
2	223	203.471	203	2	F14	STAT3, Y705	B	F
2	224	203.394	203	2	F13	STAT3, Y705	B	F
2	225	204.125	204	2	F12	STAT1	B	F
2	226	203.558	204	2	F11	STAT1	B	F
2	227	203.812	204	2	G18	PBS	B	F
2	228	203.952	204	2	G17	PBS	B	F
2	229	203.356	203	2	G14	HSP60	B	F
2	230	203.904	204	2	G13	HSP60	B	F
2	231	203.327	203	2	G12	STAT6	B	F
2	232	203.082	203	2	G11	STAT6	B	F
2	233	0	0	6	A18	Reference	B	M
2	234	0	0	6	A17	Reference	B	M
2	235	202.562	203	6	A14	Akt 1/2/3, S473	B	M
2	236	202.784	203	6	A13	Akt 1/2/3, S473	B	M
2	237	202.764	203	6	A12	Akt 1/2/3, T308	B	M
2	238	202.668	203	6	A11	Akt 1/2/3, T308	B	M
2	239	203.173	203	6	B14	c-Jun	B	M
2	240	203.591	204	6	B13	c-Jun	B	M
2	241	201.611	202	6	B12	Chk-2	B	M
2	242	201.375	202	6	B11	Chk-2	B	M
2	243	202.404	203	6	C16	p53, S392	B	M
2	244	202.433	202	6	C15	p53, S392	B	M
2	245	202.678	203	6	C14	p53, S46	B	M
2	246	202.962	203	6	C13	p53, S46	B	M
2	247	202.442	203	6	C12	p53, S15	B	M
2	248	202.721	203	6	C11	p53, S15	B	M
2	249	200.885	200	6	D16	PRAS40	B	M
2	250	200.793	201	6	D15	PRAS40	B	M
2	251	202.861	203	6	D14	p70 S6, T421/S424	B	M
2	252	203.851	204	6	D13	p70 S6, T421/S424	B	M
2	253	202.923	203	6	D12	p70 S6, T389	B	M
2	254	202.625	203	6	D11	p70 S6, T389	B	M
2	255	202.293	202	6	E16	RSK1/2/3	B	M
2	256	202.933	203	6	E15	RSK1/2/3	B	M
2	257	195.577	196	6	E14	RSK1/2	B	M
2	258	194.817	195	6	E13	RSK1/2	B	M
2	259	202.173	202	6	E12	PYK2	B	M
2	260	202.216	202	6	E11	PYK2	B	M
2	261	188.043	190	6	F16	STAT3, S727	B	M
2	262	187.793	189	6	F15	STAT3, S727	B	M
2	263	203.755	204	6	F14	STAT3, Y705	B	M
2	264	202.779	203	6	F13	STAT3, Y705	B	M
2	265	202.548	203	6	F12	STAT1	B	M
2	266	202.582	203	6	F11	STAT1	B	M
2	267	203.716	204	6	G18	PBS	B	M
2	268	203.519	203	6	G17	PBS	B	M
2	269	198.731	199	6	G14	HSP60	B	M
2	270	198.966	199	6	G13	HSP60	B	M
2	271	202.774	203	6	G12	STAT6	B	M
2	272	203.096	203	6	G11	STAT6	B	M
2	273	0	0	7	A18	Reference	B	F
2	274	0	0	7	A17	Reference	B	F
2	275	202.913	203	7	A14	Akt 1/2/3, S473	B	F
2	276	202.486	203	7	A13	Akt 1/2/3, S473	B	F
2	277	202.577	203	7	A12	Akt 1/2/3, T308	B	F
2	278	202.572	203	7	A11	Akt 1/2/3, T308	B	F
2	279	202.779	203	7	B14	c-Jun	B	F
2	280	203.014	203	7	B13	c-Jun	B	F
2	281	201.101	201	7	B12	Chk-2	B	F
2	282	200.688	200	7	B11	Chk-2	B	F
2	283	202.269	202	7	C16	p53, S392	B	F
2	284	202.284	202	7	C15	p53, S392	B	F
2	285	202.683	203	7	C14	p53, S46	B	F
2	286	202.471	202	7	C13	p53, S46	B	F
2	287	201.899	202	7	C12	p53, S15	B	F
2	288	201.764	202	7	C11	p53, S15	B	F
2	289	201.543	202	7	D16	PRAS40	B	F
2	290	200.668	201	7	D15	PRAS40	B	F
2	291	203.644	204	7	D14	p70 S6, T421/S424	B	F
2	292	203.192	203	7	D13	p70 S6, T421/S424	B	F
2	293	202.837	203	7	D12	p70 S6, T389	B	F
2	294	202.346	202	7	D11	p70 S6, T389	B	F
2	295	202.481	203	7	E16	RSK1/2/3	B	F
2	296	203.058	203	7	E15	RSK1/2/3	B	F
2	297	196.774	197	7	E14	RSK1/2	B	F
2	298	196.798	197	7	E13	RSK1/2	B	F
2	299	202.139	202	7	E12	PYK2	B	F
2	300	201.558	201	7	E11	PYK2	B	F
2	301	192.529	193	7	F16	STAT3, S727	B	F
2	302	192.889	194	7	F15	STAT3, S727	B	F
2	303	203.668	204	7	F14	STAT3, Y705	B	F
2	304	203.572	204	7	F13	STAT3, Y705	B	F
2	305	203.279	203	7	F12	STAT1	B	F
2	306	203.298	204	7	F11	STAT1	B	F
2	307	203.894	204	7	G18	PBS	B	F
2	308	203.183	203	7	G17	PBS	B	F
2	309	202.601	203	7	G14	HSP60	B	F
2	310	202.587	203	7	G13	HSP60	B	F
2	311	203.067	203	7	G12	STAT6	B	F
2	312	203.337	203	7	G11	STAT6	B	F
2	313	0	0	8	A18	Reference	B	M
2	314	0	0	8	A17	Reference	B	M
2	315	202.067	202	8	A14	Akt 1/2/3, S473	B	M
2	316	202.111	202	8	A13	Akt 1/2/3, S473	B	M
2	317	202.812	203	8	A12	Akt 1/2/3, T308	B	M
2	318	201.726	202	8	A11	Akt 1/2/3, T308	B	M
2	319	202.788	203	8	B14	c-Jun	B	M
2	320	203.438	203	8	B13	c-Jun	B	M
2	321	200.803	201	8	B12	Chk-2	B	M
2	322	201.087	201	8	B11	Chk-2	B	M
2	323	202.63	203	8	C16	p53, S392	B	M
2	324	202.058	202	8	C15	p53, S392	B	M
2	325	202.014	202	8	C14	p53, S46	B	M
2	326	202.245	202	8	C13	p53, S46	B	M
2	327	202.231	202	8	C12	p53, S15	B	M
2	328	202.538	202	8	C11	p53, S15	B	M
2	329	201.115	201	8	D16	PRAS40	B	M
2	330	200.913	201	8	D15	PRAS40	B	M
2	331	203.534	204	8	D14	p70 S6, T421/S424	B	M
2	332	203.534	203	8	D13	p70 S6, T421/S424	B	M
2	333	203.317	204	8	D12	p70 S6, T389	B	M
2	334	202.721	203	8	D11	p70 S6, T389	B	M
2	335	200.904	202	8	E16	RSK1/2/3	B	M
2	336	201.822	202	8	E15	RSK1/2/3	B	M
2	337	185.861	187	8	E14	RSK1/2	B	M
2	338	189.221	190	8	E13	RSK1/2	B	M
2	339	201.87	202	8	E12	PYK2	B	M
2	340	202.053	202	8	E11	PYK2	B	M
2	341	179.476	182	8	F16	STAT3, S727	B	M
2	342	180.356	181	8	F15	STAT3, S727	B	M
2	343	203.173	204	8	F14	STAT3, Y705	B	M
2	344	203.173	203	8	F13	STAT3, Y705	B	M
2	345	203.399	203	8	F12	STAT1	B	M
2	346	203.582	204	8	F11	STAT1	B	M
2	347	204.409	204	8	G18	PBS	B	M
2	348	203.962	204	8	G17	PBS	B	M
2	349	201.736	201	8	G14	HSP60	B	M
2	350	201.764	202	8	G13	HSP60	B	M
2	351	203.442	203	8	G12	STAT6	B	M
2	352	202.846	203	8	G11	STAT6	B	M
