## Supplementary material for "Multi-omic integration with human DRG proteomics highlights TNFα signalling as a relevant sexually dimorphic pathway": STable 10

### Sheet: Sheet1
Antibody	Company	Product #	Dilution/Volume
Myelin Antibodies	Miltenyi	130-096-733	1:10
Zombie UV Fixable Dye	Biolegend	423107	1:100
Human TruStain FcX	Biolegend	422302	5µL
Anti-CD45 (BV605)	Biolegend	304042	1 test
Anti-CD11b (PECy7)	Biolegend	301322	1 test
Anti-CD3 (APC)	Biolegend	300411	1 test
Anti-TNFα (BV421)	Biolegend	502931	1 test
Anti-p38 (AF488)	BD	612594	1 test
Anti-p65 (AF647)	BD	558422	1 test
