## Supplementary material for "Multi-omic integration with human DRG proteomics highlights TNFα signalling as a relevant sexually dimorphic pathway": STable 2

	ID	Description	GeneRatio	BgRatio	pvalue	p.adjust	qvalue	geneID	Count
GO:0006418	GO:0006418	tRNA aminoacylation for protein translation	8/153	40/8169	5.83322906727332e-07	0.00069183522028813	0.000678569264759613	FARSA/MARS1/FARSB/EPRS1/RARS1/IARS1/VARS1/DARS1	8
GO:0043038	GO:0043038	amino acid activation	8/153	43/8169	1.04876486147771e-06	0.00069183522028813	0.000678569264759613	FARSA/MARS1/FARSB/EPRS1/RARS1/IARS1/VARS1/DARS1	8
GO:0043039	GO:0043039	tRNA aminoacylation	8/153	43/8169	1.04876486147771e-06	0.00069183522028813	0.000678569264759613	FARSA/MARS1/FARSB/EPRS1/RARS1/IARS1/VARS1/DARS1	8
