## Supplementary material for "Multi-omic integration with human DRG proteomics highlights TNFα signalling as a relevant sexually dimorphic pathway": STable 3

	ID	Description	GeneRatio	BgRatio	pvalue	p.adjust	qvalue	geneID	Count
GO:0007272	GO:0007272	ensheathment of neurons	19/205	106/8169	1.11592206380808e-11	1.54387817527848e-08	1.42955489647836e-08	MPZ/MBP/PRX/PLLP/DHH/PLP1/EPB41L3/CD9/BCAS1/NFASC/FA2H/SERINC5/EGR2/GJC3/CLDN11/SIRT2/MAG/MYOC/SH3TC2	19
GO:0008366	GO:0008366	axon ensheathment	19/205	106/8169	1.11592206380808e-11	1.54387817527848e-08	1.42955489647836e-08	MPZ/MBP/PRX/PLLP/DHH/PLP1/EPB41L3/CD9/BCAS1/NFASC/FA2H/SERINC5/EGR2/GJC3/CLDN11/SIRT2/MAG/MYOC/SH3TC2	19
GO:0042552	GO:0042552	myelination	18/205	105/8169	8.68233733175092e-11	8.00800913231826e-08	7.41502072473043e-08	MPZ/MBP/PRX/PLLP/DHH/PLP1/EPB41L3/CD9/BCAS1/NFASC/FA2H/SERINC5/EGR2/GJC3/SIRT2/MAG/MYOC/SH3TC2	18
GO:0007517	GO:0007517	muscle organ development	17/205	159/8169	4.26468601902994e-07	0.000295009655366396	0.000273164362376813	SHH/SGCB/CRYAB/IGSF8/SGCE/EPHB1/VAMP5/SMTN/EGR2/SIRT2/CNTF/PKP2/COL3A1/STRA6/DES/TRIM72/ACTA1	17
GO:0030007	GO:0030007	intracellular potassium ion homeostasis	5/205	10/8169	2.1566068363183e-06	0.00119346622321855	0.00110509074517868	SLC12A2/ATP1B1/ATP1A3/ATP1A4/ATP4A	5
GO:0042063	GO:0042063	gliogenesis	18/205	202/8169	2.84952989460873e-06	0.00131410820306373	0.00121679925675046	DUSP15/PRX/PLP1/CD9/SLC7A5/CNP/SHH/FA2H/HDAC11/EGR2/SIRT2/CNTF/MAG/AZU1/COL3A1/MYOC/SH3TC2/ACAN	18
GO:0034113	GO:0034113	heterotypic cell-cell adhesion	8/205	41/8169	6.4321552302726e-06	0.00216782711516034	0.00200730078112349	MBP/GLDN/CTNNA3/SIRPA/THY1/PKP2/DSC2/DSG2	8
GO:0006883	GO:0006883	intracellular sodium ion homeostasis	5/205	12/8169	6.50473372058564e-06	0.00216782711516034	0.00200730078112349	SLC12A2/ATP1B1/ATP1A3/ATP1A4/ATP4A	5
GO:0086065	GO:0086065	cell communication involved in cardiac conduction	7/205	30/8169	7.05111819170331e-06	0.00216782711516034	0.00200730078112349	CTNNA3/ATP1B1/ATP1A3/PKP2/DSC2/CASQ2/DSG2	7
GO:0045123	GO:0045123	cellular extravasation	8/205	44/8169	1.11839430635055e-05	0.00309459704567197	0.00286544393858656	ADD2/SIRPA/PLCB1/THY1/AZU1/ELANE/PRTN3/CD177	8
GO:0061061	GO:0061061	muscle structure development	23/205	341/8169	1.36550328451351e-05	0.00343486144386261	0.00318051195646495	CD9/CMTM5/SHH/SGCB/CRYAB/IGSF8/SGCE/EPHB1/HSPB2/VAMP5/PLCB1/SMTN/EGR2/SIRT2/CNTF/PKP2/COL3A1/STRA6/FLNC/DES/TNNT1/TRIM72/ACTA1	23
GO:1990573	GO:1990573	potassium ion import across plasma membrane	5/205	15/8169	2.31896960072552e-05	0.00534715740433959	0.00495120351593501	SLC12A2/ATP1B1/ATP1A3/ATP1A4/ATP4A	5
GO:0006814	GO:0006814	sodium ion transport	11/205	96/8169	2.59204815425566e-05	0.00551707480217339	0.00510853862952087	SLC12A2/SNTA1/SLC3A2/ATP1B1/ATP1A3/ATP1A4/NKAIN2/ATP4A/PKP2/STK39/SLC13A3	11
GO:0003013	GO:0003013	circulatory system process	20/205	286/8169	3.07500200839191e-05	0.005716884494672	0.00529355253077879	SLC12A2/SNTA1/SLC7A5/CTNNA3/SLC44A1/DDAH1/ATP1B1/ATP1A3/SLC16A7/ATP1A4/EMILIN2/AZU1/PKP2/STK39/DSC2/HSPB7/SLC13A3/CASQ2/DES/DSG2	20
GO:0055075	GO:0055075	potassium ion homeostasis	5/205	16/8169	3.30453323034266e-05	0.005716884494672	0.00529355253077879	SLC12A2/ATP1B1/ATP1A3/ATP1A4/ATP4A	5
GO:0098742	GO:0098742	cell-cell adhesion via plasma-membrane adhesion molecules	12/205	117/8169	3.43055547139823e-05	0.005716884494672	0.00529355253077879	CLDN19/MPZ/MBP/CADM4/MPZL2/CADM3/CLDN11/MAG/CDH13/DSC2/DSG2/CD177	12
GO:0010799	GO:0010799	regulation of peptidyl-threonine phosphorylation	6/205	26/8169	3.51236127247648e-05	0.005716884494672	0.00529355253077879	CADM4/PLK1/SIRT2/DMTN/AZU1/CHI3L1	6
GO:0098609	GO:0098609	cell-cell adhesion	28/205	493/8169	3.74893214795822e-05	0.00576294180744467	0.005336199326392	CLDN19/MPZ/MBP/CADM4/CD55/GLDN/CD9/ADD2/CTNNA3/SIRPA/SHH/NFASC/MPZL2/CADM3/THY1/CLDN11/MAG/EMILIN2/PKP2/PDIA2/PTPRU/ELANE/CDH13/DSC2/MMRN1/DSG2/CD177/SPTA1	28
GO:0010001	GO:0010001	glial cell differentiation	14/205	158/8169	4.00759632216595e-05	0.00583632580180694	0.00540414927875453	DUSP15/PRX/PLP1/CNP/SHH/FA2H/HDAC11/EGR2/SIRT2/CNTF/MAG/MYOC/SH3TC2/ACAN	14
GO:0044057	GO:0044057	regulation of system process	18/205	247/8169	4.54554638423857e-05	0.00604310488234615	0.00559561648893178	SNTA1/CTNNA3/STX1B/MGLL/ATP1B1/ATP1A3/EGR2/EPB41/MAG/PKP2/STK39/MLIP/DSC2/HSPB7/CASQ2/DES/TNNT1/DSG2	18
GO:0086005	GO:0086005	ventricular cardiac muscle cell action potential	5/205	17/8169	4.58638245497901e-05	0.00604310488234615	0.00559561648893178	SNTA1/CTNNA3/PKP2/DSC2/DSG2	5
GO:0021782	GO:0021782	glial cell development	10/205	85/8169	4.82774290328934e-05	0.00607198391518255	0.00562235704622309	PRX/PLP1/SHH/FA2H/HDAC11/SIRT2/CNTF/MAG/MYOC/SH3TC2	10
GO:0034109	GO:0034109	homotypic cell-cell adhesion	9/205	72/8169	7.16666792181963e-05	0.00826257089153122	0.00765073233408289	CD9/CTNNA3/EMILIN2/PKP2/PDIA2/PTPRU/DSC2/MMRN1/DSG2	9
GO:0035725	GO:0035725	sodium ion transmembrane transport	9/205	72/8169	7.16666792181963e-05	0.00826257089153122	0.00765073233408289	SLC12A2/SNTA1/SLC3A2/ATP1B1/ATP1A3/ATP1A4/ATP4A/STK39/SLC13A3	9
GO:0042391	GO:0042391	regulation of membrane potential	15/205	190/8169	8.11978764231336e-05	0.00898698096251242	0.00832150026163819	CLDN19/SNTA1/PIP5KL1/CTNNA3/STX1B/ATP1B1/ATP1A3/DCN/ATP1A4/SNCA/PKP2/MYOC/DSC2/CASQ2/DSG2	15
