## Supplementary material for "Multi-omic integration with human DRG proteomics highlights TNFα signalling as a relevant sexually dimorphic pathway": STable 5

	ID	Description	setSize	enrichmentScore	NES	pvalue	p.adjust	qvalue	rank	leading_edge	core_enrichment
HALLMARK_COAGULATION	HALLMARK_COAGULATION	HALLMARK_COAGULATION	101	-0.635119720983535	-2.18381389022472	3.32769382777116e-10	1.49746222249702e-08	1.08587903853585e-08	867	tags=47%, list=11%, signal=42%	CTSO/CFH/CSRP1/CRIP2/THBS1/ITGB3/S100A1/A2M/TIMP3/S100A13/F11/ITIH1/HTRA1/KLKB1/C8A/C8B/ISCU/PROC/SERPING1/CPB2/APOC2/SERPINA1/CPN1/APOA1/PROS1/F9/PLG/C8G/TF/SERPINC1/PROZ/C9/MASP2/APOC1/C2/MST1/FGG/CLU/MBL2/F10/RGN/FGA/F2/CFB/F12/CFI/C3
HALLMARK_EPITHELIAL_MESENCHYMAL_TRANSITION	HALLMARK_EPITHELIAL_MESENCHYMAL_TRANSITION	HALLMARK_EPITHELIAL_MESENCHYMAL_TRANSITION	135	0.436109806689881	1.88555401017991	1.98344515227309e-06	4.46275159261444e-05	3.23614735370872e-05	1015	tags=31%, list=13%, signal=28%	TNC/TIMP1/COL16A1/SPP1/LOXL2/PTX3/COL3A1/PCOLCE/NNMT/COL6A3/CTHRC1/IGFBP3/NTM/FMOD/COL5A1/COL5A2/COL1A1/SLIT3/TGFBI/COL6A2/EFEMP2/GJA1/COL11A1/VCAM1/SLIT2/ITGA2/EMP3/MMP2/ECM2/MCM7/PDGFRB/THBS2/COL1A2/DCN/ITGA5/CDH6/ITGB5/GPC1/FGF2/CCN2/PPIB/BGN
HALLMARK_INFLAMMATORY_RESPONSE	HALLMARK_INFLAMMATORY_RESPONSE	HALLMARK_INFLAMMATORY_RESPONSE	76	0.46984360778093	1.85553938950779	0.000137581171550479	0.00157236040313248	0.00114019116952297	1387	tags=42%, list=17%, signal=35%	TIMP1/FPR1/P2RX7/CALCRL/SPHK1/TLR2/CD14/MSR1/CD82/NFKBIA/P2RX4/EMP3/ITGB8/TAPBP/NAMPT/LCP2/ITGA5/STAB1/ICAM1/MET/IL18/NFKB1/TPBG/AXL/RELA/GNAI3/LPAR1/CLEC5A/CD48/SELENOS/RHOG/NMI
HALLMARK_E2F_TARGETS	HALLMARK_E2F_TARGETS	HALLMARK_E2F_TARGETS	114	0.414668422205775	1.7324557921443	0.000139765369167332	0.00157236040313248	0.00114019116952297	1926	tags=39%, list=24%, signal=30%	PRIM2/RNASEH2A/MCM2/MCM4/MCM6/SMC4/SHMT1/PLK1/PAICS/MTHFD2/HUS1/DDX39A/MCM7/HMGB2/POLD3/MCM5/HMGB3/MXD3/GSPT1/POLD2/DCTPP1/POLD1/DNMT1/MLH1/EXOSC8/KPNA2/H2AZ1/CCP110/SSRP1/PRPS1/IPO7/RFC1/SRSF1/CSE1L/PAN2/RFC3/LMNB1/PCNA/EIF2S1/LBR/RBBP7/NAP1L1/RAD50/XPO1
HALLMARK_MYOGENESIS	HALLMARK_MYOGENESIS	HALLMARK_MYOGENESIS	123	-0.459334957496998	-1.61369254998047	0.00131930728066006	0.0118737655259406	0.00861021593693936	1351	tags=34%, list=17%, signal=29%	CKM/BDKRB2/ITGA7/DAPK2/MAPK12/NOS1/SPARC/GSN/SOD3/PYGM/SPEG/CAMK2B/SORBS1/PDLIM7/FXYD1/MYO1C/MB/TPD52L1/MEF2D/GNAO1/CNN3/REEP1/APOD/SMTN/SPTAN1/ITGB4/GAA/MYH11/KLF5/MYLPF/TNNC1/CLU/TAGLN/DES/MYL3/HDAC5/PSEN2/CD36/LSP1/ACTA1/NQO1/MYH7
HALLMARK_HEME_METABOLISM	HALLMARK_HEME_METABOLISM	HALLMARK_HEME_METABOLISM	118	-0.442343441372516	-1.55079390406385	0.00228211722413258	0.0171158791809944	0.0124115147277386	1519	tags=30%, list=19%, signal=24%	OSBP2/GYPC/ADD2/GDE1/SELENBP1/SIDT2/GCLM/MARK3/P4HA2/EPB42/SPTB/LRP10/EPB41/ABCB6/ATP6V0A1/SDCBP/HAGH/MGST3/CAST/BCAM/NR3C1/CCDC28A/TNRC6B/ANK1/FOXO3/BNIP3L/SLC2A1/HBB/LPIN2/TNS1/DMTN/SNCA/SPTA1/HBD/C3
HALLMARK_OXIDATIVE_PHOSPHORYLATION	HALLMARK_OXIDATIVE_PHOSPHORYLATION	HALLMARK_OXIDATIVE_PHOSPHORYLATION	185	-0.40107000046125	-1.47387340985974	0.00309318826495365	0.0198847817032734	0.0144193738667012	2936	tags=51%, list=36%, signal=34%	FH/ACADVL/COX4I1/PRDX3/VDAC3/SLC25A12/SUCLA2/BDH2/ATP5MF/PDHX/ISCA1/COX15/ATP5F1D/MRPL11/NDUFS6/ACAT1/ETFDH/ABCB7/FXN/ATP5F1B/SLC25A20/HSD17B10/MFN2/DLST/PHB2/SDHD/CYB5R3/SDHC/NDUFB7/PDHA1/ATP5F1C/VDAC2/NDUFB8/UQCRB/ETFB/LDHB/HADHA/HADHB/NDUFS8/ATP6V1G1/ATP5ME/NDUFB6/ECH1/SDHB/PMPCA/MTRF1/NDUFV1/GLUD1/OPA1/NQO2/NDUFS1/MRPL35/GOT2/GRPEL1/SLC25A4/NDUFA8/ATP5PO/VDAC1/ATP6V0C/COX6B1/CYCS/ECI1/NDUFS4/…
HALLMARK_TNFA_SIGNALING_VIA_NFKB	HALLMARK_TNFA_SIGNALING_VIA_NFKB	HALLMARK_TNFA_SIGNALING_VIA_NFKB	78	0.386148456145435	1.53709498470459	0.00472800310088281	0.0240331752102359	0.0174275656495278	1365	tags=35%, list=17%, signal=29%	TNC/PTX3/PANX1/SPHK1/TLR2/LITAF/B4GALT5/TNFAIP8/NFKBIA/BCL6/TNIP2/CEBPB/NAMPT/MAFF/ICAM1/RCAN1/PLPP3/PLEK/REL/IL18/TRAF1/NFKB1/RELA/SDC4/CEBPD/NFKB2/IL6ST
HALLMARK_XENOBIOTIC_METABOLISM	HALLMARK_XENOBIOTIC_METABOLISM	HALLMARK_XENOBIOTIC_METABOLISM	134	-0.415431577920899	-1.4772914956538	0.00480663504204718	0.0240331752102359	0.0174275656495278	589	tags=17%, list=7%, signal=16%	ADH1C/PTGES/F11/ITIH1/DHRS1/PROS1/ARG2/CYP2J2/LPIN2/HGFAC/PLG/LCAT/APOE/PDLIM5/MBL2/F10/SERPINA6/TMEM176B/CFB/CD36/VTN/NQO1/ITIH4
HALLMARK_INTERFERON_ALPHA_RESPONSE	HALLMARK_INTERFERON_ALPHA_RESPONSE	HALLMARK_INTERFERON_ALPHA_RESPONSE	73	-0.484725583340993	-1.57903524290304	0.00612625933134862	0.0266596347799255	0.01933213282287	1100	tags=27%, list=14%, signal=24%	SAMD9L/GBP2/IFIT2/ELF1/UBE2L6/BST2/PSMB9/IFI30/PROCR/IFIT3/CMPK2/IFIH1/DHX58/SELL/GBP4/LGALS3BP/MX1/ISG15/IFI44L/IFI44
HALLMARK_KRAS_SIGNALING_DN	HALLMARK_KRAS_SIGNALING_DN	HALLMARK_KRAS_SIGNALING_DN	53	-0.50823829601365	-1.57772583394207	0.00651679961287069	0.0266596347799255	0.01933213282287	1351	tags=30%, list=17%, signal=25%	CKM/MACROH2A2/SOX10/NOS1/SNCB/KRT4/GPRC5C/SYNPO/SELENOP/SERPINA10/KRT1/MX1/C5/ITIH3/IFI44L/MYH7
HALLMARK_ESTROGEN_RESPONSE_LATE	HALLMARK_ESTROGEN_RESPONSE_LATE	HALLMARK_ESTROGEN_RESPONSE_LATE	107	-0.439831845882565	-1.52669331038119	0.0071708554925074	0.0268907080969027	0.0194996947603271	1559	tags=36%, list=19%, signal=29%	NCOR2/BCL2/CACNA2D2/TIAM1/FLNB/ABCA3/CD9/SORD/CD44/RPS6KA2/DHCR7/ALDH3B1/CDH1/MAPK13/ANXA9/FAM102A/TPD52L1/CYP4F11/SLC1A4/SLC29A1/ADD3/PLXNB1/PTGES/CPE/CAV1/SERPINA1/IGSF1/ABHD2/SERPINA5/SERPINA3/TNNC1/KRT19/COX6C/PDLIM3/MAPT/DLG5/CXCL14/DNAJC12
