## Supplementary material for "Multi-omic integration with human DRG proteomics highlights TNFα signalling as a relevant sexually dimorphic pathway": STable 7

	ID	Description	setSize	enrichmentScore	NES	pvalue	p.adjust	qvalue	rank	leading_edge	core_enrichment
HALLMARK_MYOGENESIS	HALLMARK_MYOGENESIS	HALLMARK_MYOGENESIS	143	0.693441422800083	2.65269946091228	1.34367576258703e-16	6.04654093164165e-15	4.80894483452202e-15	240	tags=23%, list=3%, signal=23%	TPM3/MYLPF/TCAP/TNNI1/TNNT3/ACTN2/MYH2/MYH7/MYL2/MYH8/MYL3/TNNI2/MYL1/TNNC1/MYOM2/CASQ1/ATP2A1/MYOZ1/CKM/CASQ2/ENO3/TPM2/MB/SGCG/HRC/MYH1/MYOM1/PYGM/RYR1/SCD/APOD/LDB3/CKMT2
HALLMARK_COMPLEMENT	HALLMARK_COMPLEMENT	HALLMARK_COMPLEMENT	133	0.531872076229275	2.00403357616973	6.02656361069159e-06	0.000108560832522651	8.63407790823421e-05	726	tags=32%, list=9%, signal=29%	ACTN2/S100A9/MMP8/TIMP1/GP1BA/LGMN/CFB/CTSC/KYNU/CFH/CTSS/CP/CTSB/LTF/CA2/C3/FCER1G/SERPINA1/C4BPB/C1QC/F10/CASP4/C2/FCN1/C1S/SERPING1/C1R/CASP3/F2/C1QA/C9/PRCP/KLKB1/GNB4/PLEK/LIPA/CASP1/LAP3/PFN1/LAMP2/LYN/WAS
HALLMARK_OXIDATIVE_PHOSPHORYLATION	HALLMARK_OXIDATIVE_PHOSPHORYLATION	HALLMARK_OXIDATIVE_PHOSPHORYLATION	181	-0.435608146082609	-1.81285486790797	7.23738883484339e-06	0.000108560832522651	8.63407790823421e-05	2635	tags=57%, list=34%, signal=38%	ALDH6A1/NDUFS7/ATP5F1C/ACAA2/NDUFS2/COX7B/VDAC3/ECI1/NDUFS4/SDHC/TOMM70/ETFDH/PHB2/SDHB/PDHA1/ATP6V1G1/GLUD1/NDUFS1/SLC25A3/UQCRQ/OAT/PDHX/ECH1/PDHB/BCKDHA/RHOT2/COX4I1/DLST/ATP5PO/ATP5MG/PRDX3/VDAC1/NNT/MTX2/HTRA2/SLC25A12/ATP5F1B/AIFM1/PDP1/FXN/ECHS1/OGDH/IDH3G/RHOT1/COX5B/MAOB/NDUFS3/ATP6V1F/TOMM22/DLD/SLC25A20/OPA1/ATP5MC1/IDH3A/NDUFA8/COX15/SUCLA2/MFN2/NDUFA2/GRPEL1/SLC25A6/NDUFS8/NDUFC2/MRP…
HALLMARK_COAGULATION	HALLMARK_COAGULATION	HALLMARK_COAGULATION	99	0.552401686903465	1.99191021179688	5.76638713130356e-05	0.000648718552271651	0.000515939901221898	554	tags=35%, list=7%, signal=33%	MASP2/FGG/FGA/MMP8/TIMP1/COMP/GP1BA/LGMN/CFB/MBL2/C8A/CFH/CPN1/C8B/CFI/CTSB/F13B/C3/C8G/SERPINA1/F10/PROC/C2/PROS1/C1S/SERPING1/C1R/F2/CD9/C1QA/TF/C9/F11/KLKB1/PLEK
HALLMARK_UV_RESPONSE_DN	HALLMARK_UV_RESPONSE_DN	HALLMARK_UV_RESPONSE_DN	99	-0.466975510085082	-1.79098738181582	0.000236146893325794	0.00177110169994346	0.0014085955040486	1607	tags=39%, list=21%, signal=32%	DLC1/ATP2C1/IGFBP5/TGFBR2/RXRA/COL1A1/SYNE1/TGFBR3/MET/ATP2B4/IGF1R/BCKDHB/PHF3/YTHDC1/BMPR1A/PLCB4/LDLR/RUNX1/MGMT/CDK13/DMAC2L/APBB2/NR3C1/NOTCH2/PEX14/FHL2/COL5A2/PDGFRB/ACVR2A/PDLIM5/CDKN1B/COL1A2/CAV1/SRI/TJP1/COL11A1/SMAD3/FZD2/GJA1
HALLMARK_EPITHELIAL_MESENCHYMAL_TRANSITION	HALLMARK_EPITHELIAL_MESENCHYMAL_TRANSITION	HALLMARK_EPITHELIAL_MESENCHYMAL_TRANSITION	142	-0.430205180780657	-1.72456899702209	0.000198126736480217	0.00177110169994346	0.0014085955040486	896	tags=30%, list=12%, signal=27%	EMP3/COL6A2/ITGB1/TPM1/LAMA1/EDIL3/CALD1/WIPF1/MYL9/GPC1/LAMA3/NOTCH2/ANPEP/VIM/COL5A2/CDH11/CXCL12/PDGFRB/FBLN2/MYLK/HTRA1/THBS1/COL1A2/TAGLN/MEST/COL6A3/COL12A1/BGN/ECM2/SCG2/SLC6A8/COL11A1/SFRP1/COL16A1/COL5A3/FMOD/MGP/TIMP3/ABI3BP/POSTN/FOXC2/PRSS2/GJA1
HALLMARK_MTORC1_SIGNALING	HALLMARK_MTORC1_SIGNALING	HALLMARK_MTORC1_SIGNALING	157	0.416191137331508	1.61413658765601	0.00201740256694662	0.0129690165017997	0.0103145394400278	1982	tags=46%, list=26%, signal=35%	SDF2L1/LGMN/CTSC/IFI30/FADS2/SCD/NAMPT/PNP/ARPC5L/SKAP2/CORO1A/CD9/LDHA/ALDOA/WARS1/GLRX/SORD/TXNRD1/DDX39A/IDI1/PSME3/MCM4/BCAT1/PGK1/MCM2/ITGB2/GLA/G6PD/ACTR3/ENO1/PSMG1/SHMT2/GPI/M6PR/MAP2K3/TPI1/ASNS/PLOD2/PLK1/ATP6V1D/ACTR2/PGM1/HK2/YKT6/TUBA4A/GGA2/PDK1/PSMC4/TFRC/LTA4H/IDH1/GMPS/ACACA/PSMA4/HMBS/GOT1/NFKBIB/HSPA5/PSMD12/PSMC2/PSMD14/SERPINH1/SLC7A5/CALR/ABCF2/SQSTM1/NMT1/PSMC6/PDAP1/GCLC/F…
