## Supplementary material for "Multi-omic integration with human DRG proteomics highlights TNFα signalling as a relevant sexually dimorphic pathway": STable 8

	ID	Description	setSize	enrichmentScore	NES	pvalue	p.adjust	qvalue	rank	leading_edge	core_enrichment
HALLMARK_INFLAMMATORY_RESPONSE	HALLMARK_INFLAMMATORY_RESPONSE	HALLMARK_INFLAMMATORY_RESPONSE	7	-0.830833679403784	-1.88545301333555	0.000778685637963604	0.0160875757751449	0.0137983106063621	48	tags=71%, list=12%, signal=64%	LPAR1/GPC3/AXL/CYBB/ABCA1
HALLMARK_TNFA_SIGNALING_VIA_NFKB	HALLMARK_TNFA_SIGNALING_VIA_NFKB	HALLMARK_TNFA_SIGNALING_VIA_NFKB	6	-0.860892343992213	-1.83025918919362	0.00119167227964036	0.0160875757751449	0.0137983106063621	52	tags=83%, list=13%, signal=74%	SERPINB8/PLPP3/ABCA1/CEBPD/CCNL1
HALLMARK_EPITHELIAL_MESENCHYMAL_TRANSITION	HALLMARK_EPITHELIAL_MESENCHYMAL_TRANSITION	HALLMARK_EPITHELIAL_MESENCHYMAL_TRANSITION	9	-0.760659197733056	-1.85510851674616	0.0019621034778371	0.0176589313005339	0.0151460619341811	90	tags=89%, list=22%, signal=71%	FBLN5/NID2/THBS2/TGFBR3/NNMT/LAMA3/THBS1/VCAN
